# Gene Expression Network Analysis Provides Potential Targets Against SARS-CoV-2

**DOI:** 10.1101/2020.07.06.182634

**Authors:** Ana I. Hernández Cordero, Xuan Li, Chen Xi Yang, Stephen Milne, Yohan Bossé, Philippe Joubert, Wim Timens, Maarten van den Berge, David Nickle, Ke Hao, Don D. Sin

## Abstract

**BACKGROUND:** Cell entry of SARS-CoV-2, the novel coronavirus causing COVID-19, is facilitated by host cell angiotensin-converting enzyme 2 (ACE2) and transmembrane serine protease 2 (TMPRSS2). We aimed to identify and characterize genes that are co-expressed with *ACE2* and *TMPRSS2*, and to further explore their biological functions and potential as druggable targets.

**METHODS:** Using the gene expression profiles of 1,038 lung tissue samples, we performed a weighted gene correlation network analysis (WGCNA) to identify modules of co-expressed genes. We explored the biology of co-expressed genes using bioinformatics databases, and identified known drug-gene interactions.

**RESULTS:** *ACE2* was in a module of 681 co-expressed genes; 12 genes with moderate-high correlation with *ACE2* (r>0.3, FDR<0.05) had known interactions with existing drug compounds. *TMPRSS2* was in a module of 1,086 co-expressed genes; 15 of these genes were enriched in the gene ontology biologic process ‘Entry into host cell’, and 53 *TMPRSS2-*correlated genes had known interactions with drug compounds.

**CONCLUSION:** Dozens of genes are co-expressed with *ACE2* and *TMPRSS2*, many of which have plausible links to COVID-19 pathophysiology. Many of the co-expressed genes are potentially targetable with existing drugs, which may help to fast-track the development of COVID-19 therapeutics.
