## Supplementary Table S3 for "Gene Expression Network Analysis Provides Potential Targets Against SARS-CoV-2"

### Sheet: Table S3
Supplementary Table S3. KEGG enrichment analysis (ACE2 module)
geneSet	description	size	overlap	expect	enrichmentRatio	pValue	FDR	overlapId	Gene name
hsa04142	Lysosome	123	22	4.41344	4.98477	3.03774e-10	9.90302e-08	1075;1203;1520;164;175;22901;23062;23545;256471;26503;26985;3074;3920;3988;411;4126;427;4891;51606;5538;8763;950	MFSD8;AP3M1;CLN5;SLC11A2;SLC17A5;ATP6V0A2;ASAH1;CD164;CTSC;HEXB;CTSS;GGA2;LIPA;AP1G1;LAMP2;ATP6V1H;SCARB2;ARSG;AGA;ARSB;MANBA;PPT1
hsa01100	Metabolic pathways	1305	71	46.8255	1.51627	0.000111567	0.0181855	10229;10390;10402;10558;10873;11320;132;1327;1345;1355;140838;1635;1716;1738;199857;23545;23556;2526;2530;2618;2650;27010;27034;27235;2762;3074;317749;411;4124;4199;427;4702;4708;4722;4729;50484;5095;5096;51;51606;528;5281;5289;5291;5294;5337;5436;54675;54928;54947;55300;5538;55650;55907;57134;586;65220;6999;7372;79053;79611;79646;79695;83440;85365;8540;8564;8760;8802;8879;8942	PANK3;AGPS;RRM2B;ACOX1;PIK3C3;MGAT4A;LPCAT2;PIGF;FUT8;PI4K2B;IMPAD1;FUT4;DLD;ATP6V1C1;ACAD8;CRLS1;CEPT1;MAN2A1;ST3GAL6;CMAS;ATP6V0A2;NANP;KYNU;ASAH1;GALNT12;BCAT1;SPTLC1;ALG2;PIK3CB;PIGN;ME1;GCNT1;GART;ALG14;HEXB;ADPGK;COQ2;PIK3CG;COX6C;TPK1;SGPL1;POLR2G;TDO2;COQ7;PCCB;NDUFA8;ACSS3;KMO;UMPS;ATP6V1H;PLD1;ADK;GMDS;COX4I1;PCCA;ALG8;DGUOK;NDUFV2;NADK;CDS2;ME3;NDUFB2;NDUFS3;COX15;ARSB;DCTD;PIGV;DHRS4L…
hsa00510	N-Glycan biosynthesis	49	8	1.7582	4.55011	0.000310608	0.0337527	11320;199857;2530;4124;57134;57171;79053;85365	MGAT4A;FUT8;MAN2A1;ALG2;ALG14;ALG8;DOLPP1;MAN1C1
hsa04144	Endocytosis	244	20	8.75512	2.28438	0.000458383	0.0373582	10015;10094;10254;10565;137492;1601;4087;4193;51028;5337;58533;6643;8027;830;8411;8723;8724;9559;9765;9815	SNX4;ARFGEF1;SNX6;STAM2;SNX2;CAPZA2;ZFYVE16;MDM2;PDCD6IP;VPS26A;SNX3;STAM;EEA1;SMAD2;VPS37A;VPS36;DAB2;PLD1;GIT2;ARPC3
