## Supplementary Table S4 for "Gene Expression Network Analysis Provides Potential Targets Against SARS-CoV-2"

### Sheet: Table S4
Supplementary Table S4. GO enrichment analysis (ACE2 module)
geneSet	description	size	overlap	expect	enrichmentRatio	pValue	FDR	overlapId	Gene name
GO:0016192	vesicle-mediated transport	1942	103	61.8746	1.66466	1.01838e-07	0.000925812	102;164;175;411;427;830;950;961;966;1075;1203;1432;1520;1536;1601;1861;2054;3074;3394;3598;3920;4126;4646;4690;4905;5289;5291;5294;5337;5538;5562;5594;5686;5701;5987;6248;6643;7109;7804;8027;8411;8723;8724;9276;9474;9493;9559;9581;9712;9765;9950;10015;10094;10184;10213;10254;10565;10640;10788;11010;22796;22848;22875;22930;22931;23062;23601;23682;25852;25938;26984;26985;27072;29097;29887;51028;510…	IQGAP2;PIK3C3;RAB18;SNX4;TMEM87B;NCK1;AP3M1;ARFGEF1;PSMD14;SNX6;VPS41;C6orf120;STAM2;VPS54;MYO6;EXOC5;SNX2;CAPZA2;MOSPD2;SNX10;CLN5;PREPL;ATAD1;DENND1B;ZFYVE16;PDCD6IP;ATP8B4;VPS26A;GOLGA5;ATG5;PSMA5;ARMC8;SNX3;SEC22A;BMP2K;BLOC1S2;NSF;SCCPDH;ASAH1;ENPP4;PIK3CB;TRAPPC10;MAPK14;CNIH4;RSC1A1;PRKAA1;STAM;CTSC;LRP8;EEA1;GLIPR1;COPB2;HEATR5A;HEXB;CTSS;IRF8;DCTN5;GGA2;ADAM10;AAK1;LHFPL2;RAB3GAP1;KIF23;…
GO:0044265	cellular macromolecule catabolic process	1108	66	35.3023	1.86957	6.00749e-07	0.00177904	836;1075;1161;1432;1459;1520;1601;1660;1763;1861;3093;3416;3920;4126;4193;4287;5436;5538;5601;5686;5692;5701;6128;6170;6341;7267;7993;9097;9184;9373;9604;9695;9960;10015;10213;10475;11011;11342;23019;23405;25852;26268;27257;27258;29761;29979;51010;51028;51377;54778;55743;57563;57646;59342;78991;79675;83752;89910;90806;114609;137492;137886;147007;167227;254170;284996	UCHL5;UBXN8;PSMD14;RNF111;USP14;KLHL8;UBQLN1;CASP3;RNF14;EXOSC3;RNF13;PLAA;TLK2;MDM2;PDCD6IP;FASTKD1;ANGEL2;DCP2;LSM1;PSMA5;ARMC8;USP25;IDE;SCO1;DICER1;UBXN2B;ERCC8;SCPEP1;FBXO33;EDEM1;DNA2;DHX9;UBE2K;CNOT1;RPL39;MAPK14;RNF149;CTSC;CTSS;BUB3;TRIM38;VPS37A;ATXN3;MAPK9;USP28;VPS36;LONP2;PSMC2;UBE3B;RPL6;POLR2G;USP3;TOR1A;DAB2;LAMP2;FBXO9;PSMB4;CHFR;CSNK2A2;TTC3;TMEM199;PCYOX1L;LSM3;MANBA;TIRAP;PPT1
GO:0044257	cellular protein catabolic process	736	49	23.4499	2.08956	8.86206e-07	0.00177904	1075;1161;1459;1520;1601;1861;3093;3416;3920;4193;4287;5538;5601;5686;5692;5701;6341;7267;7993;9097;9184;9373;9604;9695;9960;10015;10213;10475;11011;11342;25852;26268;29761;29979;51028;51377;54778;55743;57563;57646;59342;78991;83752;89910;137492;137886;147007;254170;284996	UCHL5;UBXN8;PSMD14;RNF111;USP14;KLHL8;UBQLN1;RNF14;RNF13;PLAA;TLK2;MDM2;PDCD6IP;PSMA5;ARMC8;USP25;IDE;SCO1;UBXN2B;ERCC8;SCPEP1;FBXO33;EDEM1;UBE2K;RNF149;CTSC;CTSS;BUB3;TRIM38;VPS37A;ATXN3;MAPK9;USP28;VPS36;LONP2;PSMC2;UBE3B;USP3;TOR1A;DAB2;LAMP2;FBXO9;PSMB4;CHFR;CSNK2A2;TTC3;TMEM199;PCYOX1L;PPT1
GO:0015031	protein transport	1942	99	61.8746	1.60001	1.20898e-06	0.00177904	51;164;528;950;1432;1459;1601;1660;1803;1861;1894;2054;2733;3308;3416;3709;3920;4087;4193;4646;4905;4988;5019;5289;5538;5562;5594;5987;6128;6170;6643;7096;7227;7295;8027;8031;8540;8658;8723;8724;9276;9474;9530;9559;9601;9631;9695;9712;9765;10015;10254;10565;10640;22796;22931;23062;23161;23545;23601;23682;26984;26985;27072;29097;29103;29887;51028;51128;51311;51542;51560;51606;53981;54332;54520;553…	SNX13;AGPS;ITPR2;ACOX1;PIK3C3;RAB18;SNX4;AP3M1;ARFGEF1;SNX6;VPS41;STAM2;VPS54;MYO6;ECT2;TMEM167A;EXOC5;SNX2;SNX10;DENND1B;ZFYVE16;GDAP1;ARRDC4;MDM2;PDCD6IP;SNX14;ATP6V1C1;VPS26A;DENND4C;ATG5;TNKS;NCOA4;SNX3;IDE;ATP6V0A2;SEC22A;NSF;HSPA4;CPSF2;EDEM1;WDR33;DHX9;TRPS1;RPL39;MAPK14;PARP11;CNIH4;SUCNR1;PRKAA1;NUP155;SENP2;STAM;COPB2;ZDHHC6;BAG4;GGA2;SMAD2;PDIA4;IFT20;VPS37A;TLR8;VPS36;LONP2;COG2;RPL6;…
GO:0051603	proteolysis involved in cellular protein catabolic process	683	46	21.7613	2.11385	1.42159e-06	0.00177904	1075;1161;1459;1520;1601;1861;3093;3416;4193;4287;5601;5686;5692;5701;6341;7267;7993;9097;9184;9373;9604;9695;9960;10015;10213;10475;11011;11342;25852;26268;29761;29979;51028;51377;54778;55743;57563;57646;59342;78991;83752;89910;137492;137886;254170;284996	UCHL5;UBXN8;PSMD14;RNF111;USP14;KLHL8;UBQLN1;RNF14;RNF13;PLAA;TLK2;MDM2;PDCD6IP;PSMA5;ARMC8;USP25;IDE;SCO1;UBXN2B;ERCC8;SCPEP1;FBXO33;EDEM1;UBE2K;RNF149;CTSC;CTSS;BUB3;TRIM38;VPS37A;ATXN3;MAPK9;USP28;VPS36;LONP2;PSMC2;UBE3B;USP3;TOR1A;DAB2;FBXO9;PSMB4;CHFR;CSNK2A2;TTC3;PCYOX1L
GO:0015833	peptide transport	1977	100	62.9897	1.58756	1.50182e-06	0.00177904	51;164;528;950;1432;1459;1601;1660;1803;1861;1894;2054;2733;3308;3416;3709;3920;4087;4193;4316;4646;4905;4988;5019;5289;5538;5562;5594;5987;6128;6170;6643;7096;7227;7295;8027;8031;8540;8658;8723;8724;9276;9474;9530;9559;9601;9631;9695;9712;9765;10015;10254;10565;10640;22796;22931;23062;23161;23545;23601;23682;26984;26985;27072;29097;29103;29887;51028;51128;51311;51542;51560;51606;53981;54332;5452…	SNX13;AGPS;ITPR2;ACOX1;PIK3C3;RAB18;SNX4;AP3M1;ARFGEF1;SNX6;VPS41;STAM2;VPS54;MYO6;ECT2;TMEM167A;EXOC5;SNX2;SNX10;DENND1B;ZFYVE16;GDAP1;ARRDC4;MDM2;PDCD6IP;SNX14;ATP6V1C1;VPS26A;DENND4C;ATG5;TNKS;NCOA4;SNX3;IDE;ATP6V0A2;SEC22A;NSF;HSPA4;CPSF2;EDEM1;WDR33;DHX9;TRPS1;RPL39;MAPK14;PARP11;CNIH4;SUCNR1;PRKAA1;NUP155;SENP2;STAM;COPB2;ZDHHC6;BAG4;GGA2;SMAD2;PDIA4;IFT20;VPS37A;TLR8;VPS36;LONP2;COG2;RPL6;…
GO:0016236	macroautophagy	286	26	9.11232	2.85328	1.66736e-06	0.00177904	528;836;3920;3964;5289;5562;8027;9373;9474;9559;10254;10558;22930;23001;23545;29979;51028;51606;57231;58533;90410;91452;128077;137492;137886;143686	PIK3C3;SNX6;STAM2;UBQLN1;CASP3;PLAA;SNX14;ACBD5;ATP6V1C1;VPS26A;ATG5;LGALS8;ATP6V0A2;UBXN2B;WDFY3;SPTLC1;SESN3;PRKAA1;STAM;RAB3GAP1;IFT20;VPS37A;VPS36;LAMP2;ATP6V1H;LIX1L
GO:1901565	organonitrogen compound catabolic process	1240	70	39.508	1.77179	1.87152e-06	0.00177904	411;586;1075;1161;1203;1459;1486;1520;1601;1861;3074;3093;3176;3416;3920;4012;4126;4193;4287;4905;5538;5601;5686;5692;5701;6341;6999;7267;7993;8564;8724;8879;8942;9097;9184;9373;9604;9695;9960;10015;10213;10475;11011;11165;11342;22875;25852;26268;27034;29761;29979;51028;51377;51752;54778;55556;55743;57563;57646;59342;78991;83752;84945;89910;137492;137886;147007;161823;254170;284996	UCHL5;HNMT;UBXN8;PSMD14;RNF111;USP14;KLHL8;UBQLN1;RNF14;CLN5;RNF13;PLAA;ABHD13;TLK2;MDM2;PDCD6IP;ACAD8;PSMA5;ARMC8;SNX3;USP25;LNPEP;IDE;SCO1;UBXN2B;ERCC8;SCPEP1;NSF;FBXO33;KYNU;EDEM1;ENPP4;BCAT1;UBE2K;CTBS;RNF149;CTSC;HEXB;CTSS;BUB3;TRIM38;VPS37A;ADAL;ATXN3;SGPL1;MAPK9;USP28;VPS36;LONP2;PSMC2;UBE3B;TDO2;USP3;TOR1A;DAB2;KMO;LAMP2;FBXO9;PSMB4;CHFR;ERAP1;CSNK2A2;ENOSF1;TTC3;TMEM199;PCYOX1L;ARSB;MANB…
GO:0030163	protein catabolic process	891	55	28.3884	1.93741	1.95264e-06	0.00177904	1075;1161;1203;1459;1520;1601;1861;3093;3416;3920;4012;4126;4193;4287;4905;5538;5601;5686;5692;5701;6341;7267;7993;8724;9097;9184;9373;9604;9695;9960;10015;10213;10475;11011;11342;25852;26268;29761;29979;51028;51377;54778;55743;57563;57646;59342;78991;83752;84945;89910;137492;137886;147007;254170;284996	UCHL5;UBXN8;PSMD14;RNF111;USP14;KLHL8;UBQLN1;RNF14;CLN5;RNF13;PLAA;ABHD13;TLK2;MDM2;PDCD6IP;PSMA5;ARMC8;SNX3;USP25;LNPEP;IDE;SCO1;UBXN2B;ERCC8;SCPEP1;NSF;FBXO33;EDEM1;UBE2K;RNF149;CTSC;CTSS;BUB3;TRIM38;VPS37A;ATXN3;MAPK9;USP28;VPS36;LONP2;PSMC2;UBE3B;USP3;TOR1A;DAB2;LAMP2;FBXO9;PSMB4;CHFR;CSNK2A2;TTC3;TMEM199;PCYOX1L;MANBA;PPT1
GO:0009057	macromolecule catabolic process	1338	74	42.6304	1.73585	1.95692e-06	0.00177904	411;836;1075;1161;1203;1432;1459;1486;1520;1601;1660;1763;1861;3074;3093;3416;3920;4012;4126;4193;4287;4905;5436;5538;5601;5686;5692;5701;6128;6170;6341;7267;7993;8724;9097;9184;9373;9604;9695;9960;10015;10213;10475;11011;11342;23019;23405;25852;26268;27257;27258;29761;29979;51010;51028;51377;54778;55743;57563;57646;59342;78991;79675;83752;84945;89910;90806;114609;137492;137886;147007;167227;2541…	UCHL5;UBXN8;PSMD14;RNF111;USP14;KLHL8;UBQLN1;CASP3;RNF14;EXOSC3;CLN5;RNF13;PLAA;ABHD13;TLK2;MDM2;PDCD6IP;FASTKD1;ANGEL2;DCP2;LSM1;PSMA5;ARMC8;SNX3;USP25;LNPEP;IDE;SCO1;DICER1;UBXN2B;ERCC8;SCPEP1;NSF;FBXO33;EDEM1;DNA2;DHX9;UBE2K;CNOT1;CTBS;RPL39;MAPK14;RNF149;CTSC;HEXB;CTSS;BUB3;TRIM38;VPS37A;ATXN3;MAPK9;USP28;VPS36;LONP2;PSMC2;UBE3B;RPL6;POLR2G;USP3;TOR1A;DAB2;LAMP2;FBXO9;PSMB4;CHFR;CSNK2A2;TTC3;…
GO:0006914	autophagy	473	35	15.0704	2.32244	3.5174e-06	0.00266473	411;528;836;1459;3394;3920;3964;5289;5291;5562;8027;9373;9474;9559;10254;10558;11011;22930;23001;23545;27072;29979;51028;51606;55255;57231;58533;90410;90427;91452;128077;137492;137886;143686;256471	PIK3C3;MFSD8;SNX6;VPS41;STAM2;UBQLN1;CASP3;PLAA;TLK2;SNX14;ACBD5;ATP6V1C1;VPS26A;ATG5;LGALS8;ATP6V0A2;UBXN2B;WDFY3;SPTLC1;PIK3CB;SESN3;PRKAA1;STAM;IRF8;RAB3GAP1;IFT20;VPS37A;VPS36;WDR41;LAMP2;ATP6V1H;CSNK2A2;LIX1L;ARSB;BMF
GO:0061919	process utilizing autophagic mechanism	473	35	15.0704	2.32244	3.5174e-06	0.00266473	411;528;836;1459;3394;3920;3964;5289;5291;5562;8027;9373;9474;9559;10254;10558;11011;22930;23001;23545;27072;29979;51028;51606;55255;57231;58533;90410;90427;91452;128077;137492;137886;143686;256471	PIK3C3;MFSD8;SNX6;VPS41;STAM2;UBQLN1;CASP3;PLAA;TLK2;SNX14;ACBD5;ATP6V1C1;VPS26A;ATG5;LGALS8;ATP6V0A2;UBXN2B;WDFY3;SPTLC1;PIK3CB;SESN3;PRKAA1;STAM;IRF8;RAB3GAP1;IFT20;VPS37A;VPS36;WDR41;LAMP2;ATP6V1H;CSNK2A2;LIX1L;ARSB;BMF
GO:0010256	endomembrane system organization	401	31	12.7764	2.42635	5.30628e-06	0.00371073	950;1385;1861;2054;5289;5594;7443;8027;8724;9631;9712;9950;10015;10254;10565;10783;22796;22930;22931;23682;29887;51028;55161;55300;57097;79895;124491;137492;137886;163590;282991	TMEM33;PIK3C3;RAB18;ARFGEF1;STAM2;PI4K2B;SNX10;PDCD6IP;ATP8B4;TOR1AIP2;GOLGA5;SNX3;UBXN2B;VRK1;CREB1;BLOC1S2;TMEM170A;PARP11;NUP155;STAM;RAB3GAP1;VPS37A;VPS36;COG2;MAPK1;TOR1A;USP6NL;RAB38;SCARB2;STX2;NEK6
GO:1901135	carbohydrate derivative metabolic process	1175	64	37.437	1.70954	1.68544e-05	0.0109445	132;175;411;427;538;1327;1347;1355;1486;1635;1716;1738;2526;2530;2618;2650;2762;2820;3074;4124;4126;4702;4708;4722;4729;4976;5165;5281;5538;5562;6646;6999;7372;8802;8942;9653;9695;10057;10165;10229;10402;10565;11165;11320;22875;23556;29103;50484;51097;54928;55650;55711;55907;57134;57171;65220;79053;79646;79695;83440;85365;140838;161823;199857	PANK3;RRM2B;MGAT4A;SOAT1;ARFGEF1;HS2ST1;OPA1;PIGF;FUT8;GPD2;IMPAD1;FUT4;DLD;FAR2;ATP7A;MAN2A1;ST3GAL6;CMAS;NANP;KYNU;EDEM1;SCCPDH;ASAH1;GALNT12;ENPP4;ALG2;ABCC5;CTBS;SLC25A13;PRKAA1;PIGN;GCNT1;GART;ALG14;HEXB;ADPGK;ADAL;TDO2;COQ7;NDUFA8;UMPS;COX7A2;ADK;GMDS;COX4I1;ALG8;DGUOK;PDK3;NDUFV2;NADK;DOLPP1;DNAJC15;NDUFB2;AGA;NDUFS3;COX15;ARSB;DCTD;PIGV;MANBA;NUDT3;SUCLG1;MAN1C1;PPT1
GO:0043632	modification-dependent macromolecule catabolic process	605	39	19.2761	2.02323	2.49499e-05	0.0151213	1161;1459;1601;3093;4193;4287;5601;5686;5692;5701;7267;7993;9097;9184;9373;9604;9695;9960;10213;10475;11011;11342;25852;26268;29761;29979;51010;51028;51377;54778;55743;57563;57646;78991;89910;137492;137886;254170;284996	UCHL5;UBXN8;PSMD14;RNF111;USP14;KLHL8;UBQLN1;RNF14;EXOSC3;RNF13;PLAA;TLK2;MDM2;PSMA5;ARMC8;USP25;UBXN2B;ERCC8;FBXO33;EDEM1;UBE2K;RNF149;BUB3;TRIM38;VPS37A;ATXN3;MAPK9;USP28;VPS36;PSMC2;UBE3B;USP3;DAB2;FBXO9;PSMB4;CHFR;CSNK2A2;TTC3;PCYOX1L
GO:0046907	intracellular transport	1803	88	57.4459	1.53188	2.86608e-05	0.0162847	51;164;788;830;950;966;1075;1203;1432;1459;1601;1660;1861;1894;2054;2733;3308;3416;3598;3920;4193;4646;4905;4976;5289;5294;5562;5594;5987;6128;6170;6643;7109;7227;7295;8027;8031;8411;8540;8723;8724;9276;9493;9530;9559;9581;9631;9695;9712;9765;10254;10553;22796;22930;22931;23062;23161;23682;25938;26984;26985;27072;29097;29103;51028;51128;51319;51399;51542;51560;53981;54332;54820;55339;55704;57120;…	SNX13;AGPS;ACOX1;PIK3C3;RAB18;SNX4;TMEM87B;CCDC88A;AP3M1;SNX6;VPS41;OPA1;STAM2;VPS54;MYO6;ECT2;TMEM167A;SNX2;CAPZA2;CLN5;PREPL;DENND1B;ZFYVE16;GDAP1;RSRC1;MDM2;VPS26A;NCOA4;SNX3;IDE;SEC22A;BLOC1S2;NSF;HSPA4;CPSF2;EDEM1;WDR33;DHX9;TRAPPC10;TRPS1;HTATIP2;RPL39;MAPK14;CNIH4;PRKAA1;NUP155;NDE1;STAM;CTSC;EEA1;COPB2;ZDHHC6;HEATR5A;BAG4;DCTN5;GGA2;RAB3GAP1;KIF23;IFT20;VPS37A;PIK3CG;VPS36;LONP2;COG2;RPL6…
GO:0019941	modification-dependent protein catabolic process	594	38	18.9256	2.00786	3.74153e-05	0.0200084	1161;1459;1601;3093;4193;4287;5601;5686;5692;5701;7267;7993;9097;9184;9373;9604;9695;9960;10213;10475;11011;11342;25852;26268;29761;29979;51028;51377;54778;55743;57563;57646;78991;89910;137492;137886;254170;284996	UCHL5;UBXN8;PSMD14;RNF111;USP14;KLHL8;UBQLN1;RNF14;RNF13;PLAA;TLK2;MDM2;PSMA5;ARMC8;USP25;UBXN2B;ERCC8;FBXO33;EDEM1;UBE2K;RNF149;BUB3;TRIM38;VPS37A;ATXN3;MAPK9;USP28;VPS36;PSMC2;UBE3B;USP3;DAB2;FBXO9;PSMB4;CHFR;CSNK2A2;TTC3;PCYOX1L
GO:0007033	vacuole organization	157	16	5.00222	3.19858	4.22537e-05	0.0202173	411;950;1203;3074;4124;5289;5538;9474;22930;27072;29979;54664;90410;137886;147007;256471	PIK3C3;MFSD8;TMEM106B;VPS41;UBQLN1;CLN5;ATG5;MAN2A1;UBXN2B;HEXB;RAB3GAP1;IFT20;SCARB2;TMEM199;ARSB;PPT1
GO:0016482	cytosolic transport	157	16	5.00222	3.19858	4.22537e-05	0.0202173	164;1203;1601;5289;5594;5987;6643;7109;8411;8724;9559;25938;51542;51560;58533;84910	PIK3C3;TMEM87B;SNX6;VPS54;SNX2;CLN5;VPS26A;SNX3;TRAPPC10;EEA1;HEATR5A;AP1G1;MAPK1;DAB2;RAB6B;TRIM27
GO:0016197	endosomal transport	212	19	6.75459	2.8129	5.03685e-05	0.0221642	1203;5987;6643;7109;8027;8411;8723;9559;9765;10254;25938;51028;51542;51560;58533;84910;137492;163486;282991	SNX4;TMEM87B;SNX6;STAM2;VPS54;SNX2;CLN5;DENND1B;ZFYVE16;VPS26A;BLOC1S2;TRAPPC10;STAM;EEA1;HEATR5A;VPS37A;VPS36;RAB6B;TRIM27
GO:0002366	leukocyte activation involved in immune response	693	42	22.0799	1.90219	5.11988e-05	0.0221642	102;164;175;411;427;538;941;961;966;1075;1432;1520;1536;2956;3074;3598;3920;4126;4683;5294;5337;5594;5686;5701;7158;8723;10213;10788;11010;22875;22931;23601;25852;51010;54542;56670;58533;79895;139818;158747;160364;387263	IQGAP2;RAB18;SNX4;PSMD14;SNX6;C6orf120;MOSPD2;EXOSC3;NBN;ATP8B4;ATP7A;PSMA5;DOCK11;ARMC8;MSH6;ASAH1;ENPP4;MAPK14;SUCNR1;TP53BP1;CTSC;CD80;GLIPR1;HEXB;CTSS;ADAM10;PIK3CG;PSMC2;CLEC12A;AP1G1;CD59;MAPK1;LAMP2;IL13RA2;CYBB;PLD1;RC3H2;CLEC5A;AGA;ARSB;MANBA;CD47
GO:0031329	regulation of cellular catabolic process	764	45	24.342	1.84866	5.453e-05	0.0225333	528;836;950;1075;1432;1459;1601;1660;3093;4193;4287;5291;5294;5436;5562;5601;5701;6341;9097;9559;9604;9695;10213;10558;11011;22930;23019;23545;29761;29979;51010;51377;51606;55255;55743;58533;79675;83752;90410;90427;90806;114609;143686;167227;256471	UCHL5;MFSD8;PSMD14;SNX6;USP14;UBQLN1;CASP3;RNF14;EXOSC3;TLK2;MDM2;ATP6V1C1;VPS26A;FASTKD1;ANGEL2;DCP2;USP25;SCO1;ATP6V0A2;EDEM1;DHX9;SPTLC1;PIK3CB;UBE2K;CNOT1;MAPK14;SESN3;PRKAA1;CTSC;RAB3GAP1;IFT20;ATXN3;PIK3CG;MAPK9;LONP2;PSMC2;POLR2G;DAB2;WDR41;ATP6V1H;SCARB2;CHFR;CSNK2A2;TIRAP;BMF
GO:0002263	cell activation involved in immune response	697	42	22.2073	1.89127	5.83192e-05	0.0228845	102;164;175;411;427;538;941;961;966;1075;1432;1520;1536;2956;3074;3598;3920;4126;4683;5294;5337;5594;5686;5701;7158;8723;10213;10788;11010;22875;22931;23601;25852;51010;54542;56670;58533;79895;139818;158747;160364;387263	IQGAP2;RAB18;SNX4;PSMD14;SNX6;C6orf120;MOSPD2;EXOSC3;NBN;ATP8B4;ATP7A;PSMA5;DOCK11;ARMC8;MSH6;ASAH1;ENPP4;MAPK14;SUCNR1;TP53BP1;CTSC;CD80;GLIPR1;HEXB;CTSS;ADAM10;PIK3CG;PSMC2;CLEC12A;AP1G1;CD59;MAPK1;LAMP2;IL13RA2;CYBB;PLD1;RC3H2;CLEC5A;AGA;ARSB;MANBA;CD47
GO:0006955	immune response	1919	91	61.1418	1.48834	6.04144e-05	0.0228845	102;164;175;411;427;538;830;861;941;961;966;1075;1432;1520;1536;1660;2956;3074;3093;3120;3394;3454;3460;3598;3920;4126;4316;4683;4690;4988;5289;5291;5294;5337;5534;5594;5601;5686;5692;5701;5987;6170;6354;6733;7096;7158;7804;8477;8723;8763;8780;8942;9097;9474;9830;10094;10213;10475;10788;10800;11010;11221;22875;22931;23545;23601;25852;26268;29979;50856;51010;51284;51311;51752;54542;54878;55012;552…	IQGAP2;PIK3C3;RAB18;SNX4;NCK1;PSMD14;SNX6;DPP8;C6orf120;USP14;UBQLN1;CAPZA2;MOSPD2;EXOSC3;NBN;PPP3R1;DENND1B;SRPK2;ATP8B4;ATP7A;ATG5;PSMA5;DOCK11;ARMC8;ATP6V0A2;PIK3AP1;MSH6;KYNU;ASAH1;PPP2R3C;ENPP4;DHX9;PIK3CB;UBE2K;RPL39;MAPK14;CD164;RIOK3;SUCNR1;IFNAR1;TP53BP1;CTSC;PAG1;LRP8;CD80;GLIPR1;DUSP10;HEXB;CTSS;IRF8;GPR65;ADAM10;CYSLTR1;TRIM38;PIK3CG;MAPK9;TLR8;PSMC2;RUNX1;CLEC12A;AP1G1;CD59;MAPK1;CLE…
GO:0006511	ubiquitin-dependent protein catabolic process	588	37	18.7344	1.97497	6.68216e-05	0.0242363	1161;1459;1601;3093;4193;4287;5601;5686;5692;5701;7267;7993;9097;9184;9373;9604;9695;9960;10213;10475;11011;11342;25852;26268;29761;29979;51028;51377;54778;55743;57563;57646;89910;137492;137886;254170;284996	UCHL5;UBXN8;PSMD14;RNF111;USP14;KLHL8;UBQLN1;RNF14;RNF13;PLAA;TLK2;MDM2;PSMA5;ARMC8;USP25;UBXN2B;ERCC8;FBXO33;EDEM1;UBE2K;RNF149;BUB3;TRIM38;VPS37A;ATXN3;MAPK9;USP28;VPS36;PSMC2;UBE3B;USP3;DAB2;FBXO9;PSMB4;CHFR;CSNK2A2;TTC3
GO:0016050	vesicle organization	313	24	9.97258	2.4066	6.93151e-05	0.0242363	164;950;966;1075;1385;2054;4905;5289;7109;8027;8411;8724;9765;10015;10254;23682;27072;29887;51028;51128;51399;55300;137492;282991	PIK3C3;VPS41;STAM2;PI4K2B;SNX10;ZFYVE16;PDCD6IP;SNX3;CREB1;BLOC1S2;NSF;TRAPPC10;STAM;CTSC;EEA1;VPS37A;VPS36;AP1G1;CD59;RAB38;SAR1B;SCARB2;TRAPPC4;STX2
GO:0009894	regulation of catabolic process	875	49	27.8786	1.75762	8.94462e-05	0.0301169	528;836;950;1075;1432;1459;1601;1660;3093;3416;4193;4287;4905;5140;5291;5294;5436;5562;5601;5701;6341;8724;9097;9559;9604;9695;10213;10558;11011;22930;23019;23545;29761;29979;51010;51377;51606;55255;55743;58533;79675;83752;90410;90427;90806;114609;143686;167227;256471	UCHL5;MFSD8;PSMD14;SNX6;USP14;UBQLN1;CASP3;RNF14;EXOSC3;TLK2;MDM2;ATP6V1C1;VPS26A;FASTKD1;ANGEL2;DCP2;SNX3;USP25;IDE;SCO1;ATP6V0A2;NSF;EDEM1;PDE3B;DHX9;SPTLC1;PIK3CB;UBE2K;CNOT1;MAPK14;SESN3;PRKAA1;CTSC;RAB3GAP1;IFT20;ATXN3;PIK3CG;MAPK9;LONP2;PSMC2;POLR2G;DAB2;WDR41;ATP6V1H;SCARB2;CHFR;CSNK2A2;TIRAP;BMF
GO:1903050	regulation of proteolysis involved in cellular protein catabolic process	207	18	6.59528	2.72922	0.000116282	0.0377543	1075;1459;1601;3093;4193;4287;5601;5701;6341;9097;9604;9695;10213;11011;29761;29979;51377;55743	UCHL5;PSMD14;USP14;UBQLN1;RNF14;TLK2;MDM2;USP25;SCO1;EDEM1;UBE2K;CTSC;ATXN3;MAPK9;PSMC2;DAB2;CHFR;CSNK2A2
GO:0007032	endosome organization	76	10	2.42146	4.12975	0.00014305	0.0448436	950;5289;8027;8724;10015;10254;29887;51028;55300;137492	PIK3C3;STAM2;PI4K2B;SNX10;PDCD6IP;SNX3;STAM;VPS37A;VPS36;SCARB2
GO:0006887	exocytosis	894	49	28.484	1.72027	0.000150051	0.0454704	102;164;175;411;427;961;966;1075;1432;1520;1536;2054;3074;3598;3920;4126;4905;5294;5337;5594;5686;5701;6248;8027;8723;9581;10015;10184;10213;10565;10640;10788;11010;22875;22930;22931;23601;25852;27072;51097;55770;58533;78991;79895;134957;152579;158747;160364;387263	IQGAP2;RAB18;SNX4;ARFGEF1;PSMD14;SNX6;VPS41;C6orf120;EXOC5;MOSPD2;PREPL;PDCD6IP;ATP8B4;PSMA5;ARMC8;NSF;SCCPDH;ASAH1;ENPP4;MAPK14;RSC1A1;STAM;CTSC;GLIPR1;HEXB;CTSS;ADAM10;LHFPL2;RAB3GAP1;PIK3CG;PSMC2;SCFD2;CLEC12A;AP1G1;CD59;STXBP5;MAPK1;LAMP2;IL13RA2;CYBB;PLD1;CLEC5A;EXOC2;STX2;PCYOX1L;AGA;ARSB;MANBA;CD47
GO:0045333	cellular respiration	176	16	5.60758	2.85328	0.000164833	0.0468282	1327;1355;1738;2820;3416;3658;4702;4708;4722;4729;8802;10165;10229;10873;29103;79675	GPD2;DLD;FASTKD1;IDE;SLC25A13;IREB2;COQ7;NDUFA8;COX4I1;NDUFV2;ME3;DNAJC15;NDUFB2;NDUFS3;COX15;SUCLG1
GO:0061136	regulation of proteasomal protein catabolic process	176	16	5.60758	2.85328	0.000164833	0.0468282	1601;3093;4193;4287;5601;5701;6341;9097;9604;9695;10213;11011;29761;29979;51377;55743	UCHL5;PSMD14;USP14;UBQLN1;RNF14;TLK2;MDM2;USP25;SCO1;EDEM1;UBE2K;ATXN3;MAPK9;PSMC2;DAB2;CHFR
GO:0055086	nucleobase-containing small molecule metabolic process	732	42	23.3225	1.80084	0.000171458	0.0472342	132;538;953;1327;1347;1355;1635;1716;1738;2530;2618;2762;2820;4199;4702;4708;4722;4729;4976;5165;5538;5562;5594;6999;7372;8564;8760;8802;8942;10165;10229;11165;22875;29103;50484;54928;55711;65220;79646;83440;160728;161823	PANK3;RRM2B;OPA1;FUT8;GPD2;IMPAD1;DLD;FAR2;ATP7A;KYNU;ENPP4;SLC25A13;PRKAA1;ME1;GART;ADPGK;ADAL;TDO2;COQ7;MAPK1;NDUFA8;KMO;UMPS;COX7A2;ENTPD1;ADK;GMDS;COX4I1;SLC5A8;DGUOK;PDK3;NDUFV2;NADK;CDS2;DNAJC15;NDUFB2;NDUFS3;COX15;DCTD;NUDT3;SUCLG1;PPT1
GO:0035973	aggrephagy	10	4	0.318613	12.5544	0.000183613	0.0490949	9474;23001;29979;91452	UBQLN1;ACBD5;ATG5;WDFY3
