## Supplementary Table S5 for "Gene Expression Network Analysis Provides Potential Targets Against SARS-CoV-2"

### Sheet: Table S5
Supplementary Table S5. KEGG enrichment analysis (TMPRSS2 module)
geneSet	description	size	overlap	expect	enrichmentRatio	pValue	FDR	overlapId	Gene name
hsa04015	Rap1 signaling pathway	206	31	11.3908	2.72149	2.68714e-07	4.11889e-05	11069;114;115;1500;2149;2254;2263;23236;260425;2770;2776;3480;3791;4233;4254;5028;51196;5584;5587;5594;56288;57568;5898;5906;7424;84612;91860;9223;9732;9771;999	PARD6B;GNAQ;MAGI3;MAGI1;DOCK4;ADCY9;FGFR2;KITLG;MET;CDH1;PRKCI;P2RY1;RALA;RAPGEF4;RAPGEF5;ADCY8;KDR;MAPK1;PARD3;PLCE1;CTNND1;CALML4;RAP1A;FGF9;PRKD1;VEGFC;GNAI1;F2R;SIPA1L2;IGF1R;PLCB1
hsa05200	Pathways in cancer	526	57	29.0853	1.95975	4.63208e-07	4.11889e-05	1021;1030;114;114112;115;1285;1286;1488;1612;185;1909;1910;2149;2254;2263;23236;2335;23365;23604;2770;2776;2791;3066;324;3480;3909;3910;4040;4087;4089;4233;4254;4257;5594;5599;5727;5898;6258;64399;6500;6502;7042;7048;7175;7424;7472;7474;7476;7482;7855;817;818;8321;8325;89780;91860;999	LAMA3;GNAQ;COL4A3;CDKN2B;MGST1;DAPK1;FZD5;COL4A4;HHIP;SKP1;ADCY9;FGFR2;KITLG;MET;EDNRB;CDH1;DAPK2;SMAD2;APC;TGFBR2;CAMK2D;WNT7A;RALA;MAPK8;WNT3A;CTBP2;ADCY8;TGFB2;MAPK1;ARHGEF12;CALML4;AGTR1;FZD8;FGF9;TXNRD3;RXRG;WNT2;VEGFC;LRP6;EDNRA;FZD1;SMAD4;WNT5A;GNAI1;CDK6;TPR;F2R;GNG11;FN1;IGF1R;SKP2;HDAC2;PLCB1;PTCH1;LAMA4;CAMK2G;WNT2B
hsa04916	Melanogenesis	101	20	5.58482	3.58114	4.72075e-07	4.11889e-05	114;115;1910;23236;2770;2776;4254;5594;7306;7472;7474;7476;7482;7855;817;818;8321;8325;89780;91860	GNAQ;FZD5;ADCY9;KITLG;EDNRB;CAMK2D;WNT7A;WNT3A;ADCY8;MAPK1;CALML4;FZD8;WNT2;FZD1;WNT5A;GNAI1;TYRP1;PLCB1;CAMK2G;WNT2B
hsa05205	Proteoglycans in cancer	201	30	11.1143	2.69922	5.05386e-07	4.11889e-05	10818;2335;23365;2549;288;3480;3791;4087;4233;4478;51196;5594;5727;5962;6383;7042;7078;7472;7474;7476;7482;7855;817;818;8321;8325;857;858;859;89780	CAV2;CAV1;FZD5;ANK3;MET;RDX;SMAD2;CAMK2D;WNT7A;GAB1;WNT3A;KDR;TGFB2;MAPK1;ARHGEF12;TIMP3;PLCE1;MSN;CAV3;FZD8;WNT2;FZD1;FRS2;WNT5A;SDC2;FN1;IGF1R;PTCH1;CAMK2G;WNT2B
hsa04390	Hippo signaling pathway	154	25	8.51546	2.93584	9.50791e-07	5.33897e-05	10413;25937;26524;324;4087;4089;4092;5516;5584;56288;64398;653;659;7042;7048;7472;7474;7476;7482;7855;8321;8325;84612;89780;999	PARD6B;FZD5;CDH1;SMAD2;PPP2CB;APC;TGFBR2;PRKCI;SMAD7;BMPR2;WNT7A;WWTR1;MPP5;YAP1;WNT3A;TGFB2;PARD3;LATS2;FZD8;WNT2;FZD1;SMAD4;WNT5A;BMP5;WNT2B
hsa04360	Axon guidance	175	27	9.67666	2.79022	9.82632e-07	5.33897e-05	1073;1808;1947;1948;23365;2770;4233;4775;5594;56288;5727;57556;59277;6092;659;7222;7225;7474;80031;817;818;84612;85464;8829;9037;9353;9723	PARD6B;NTN4;SEMA5A;SEMA3E;MET;TRPC6;EFNB2;CAMK2D;BMPR2;SEMA6D;CFL2;TRPC3;DPYSL2;SSH2;SEMA6A;MAPK1;PARD3;ARHGEF12;EFNB1;ROBO2;NRP1;NFATC3;SLIT2;WNT5A;GNAI1;PTCH1;CAMK2G
hsa04934	Cushing syndrome	154	24	8.51546	2.8184	3.3173e-06	0.000154492	1021;1030;114;115;185;23236;2770;2776;324;3739;5151;5594;5906;7472;7474;7476;7482;776;7855;817;818;8321;8325;89780	GNAQ;CDKN2B;FZD5;ADCY9;APC;CAMK2D;WNT7A;PDE8A;WNT3A;KCNA4;ADCY8;CACNA1D;MAPK1;AGTR1;RAP1A;FZD8;WNT2;FZD1;WNT5A;GNAI1;CDK6;PLCB1;CAMK2G;WNT2B
hsa04310	Wnt signaling pathway	146	23	8.0731	2.84897	4.41269e-06	0.000179817	144165;1488;166336;2239;23236;27123;324;4040;4089;4775;5599;56998;6500;7472;7474;7476;7482;7855;817;818;8321;8325;89780	FZD5;SKP1;APC;GPC4;CAMK2D;CTNNBIP1;WNT7A;MAPK8;WNT3A;CTBP2;FZD8;DKK2;PRICKLE2;WNT2;NFATC3;LRP6;FZD1;SMAD4;WNT5A;PRICKLE1;PLCB1;CAMK2G;WNT2B
hsa04530	Tight junction	170	25	9.40019	2.65952	6.04764e-06	0.000219059	10096;153562;154810;23327;4478;4637;51208;51421;5516;5581;5584;5599;56288;58494;5906;5962;64398;7082;776;84612;84952;8976;911;9181;9223	PARD6B;CLDN18;NEDD4L;TJP1;MAGI1;RDX;PPP2CB;PRKCI;PRKCE;CGNL1;MARVELD2;MPP5;ACTR3;MAPK8;AMOTL1;WASL;AMOTL2;CACNA1D;PARD3;MSN;RAP1A;MYL6;ARHGEF2;JAM2;CD1C
hsa04520	Adherens junction	72	15	3.98126	3.76766	6.76219e-06	0.000220447	10810;1500;3480;4008;4087;4089;4233;5594;56288;5787;5797;7048;7082;8976;999	LMO7;TJP1;PTPRB;MET;CDH1;SMAD2;TGFBR2;WASF3;PTPRM;WASL;MAPK1;PARD3;CTNND1;SMAD4;IGF1R
hsa05226	Gastric cancer	149	22	8.23899	2.67023	2.05827e-05	0.000604573	1030;2254;2263;2549;324;4040;4087;4089;4233;5594;6258;7042;7048;7472;7474;7476;7482;7855;8321;8325;89780;999	CDKN2B;FZD5;FGFR2;MET;CDH1;SMAD2;APC;TGFBR2;WNT7A;GAB1;WNT3A;TGFB2;MAPK1;FZD8;FGF9;RXRG;WNT2;LRP6;FZD1;SMAD4;WNT5A;WNT2B
hsa04550	Signaling pathways regulating pluripotency of stem cells	139	21	7.68604	2.73223	2.22542e-05	0.000604573	2263;324;3399;3480;3977;4087;4089;4093;4211;5080;5594;659;6926;7472;7474;7476;7482;7855;8321;8325;89780	FZD5;FGFR2;SMAD2;APC;LIFR;BMPR2;WNT7A;WNT3A;MAPK1;TBX3;FZD8;PAX6;WNT2;FZD1;SMAD4;WNT5A;IGF1R;MEIS1;SMAD9;WNT2B;ID3
hsa04350	TGF-beta signaling pathway	84	15	4.6448	3.22942	4.70377e-05	0.00117956	1030;3399;4087;4089;4092;4093;5516;5594;64750;6500;653;659;7042;7048;9372	CDKN2B;SKP1;SMURF2;SMAD2;PPP2CB;TGFBR2;SMAD7;BMPR2;ZFYVE9;TGFB2;MAPK1;SMAD4;BMP5;SMAD9;ID3
hsa04713	Circadian entrainment	96	16	5.30834	3.01412	6.34811e-05	0.0014782	114;115;23236;2770;2776;2791;2890;2977;5593;5594;6262;776;817;818;8863;91860	GNAQ;GRIA1;ADCY9;CAMK2D;PRKG2;ADCY8;CACNA1D;MAPK1;CALML4;PER3;GNAI1;GNG11;RYR2;PLCB1;GUCY1A2;CAMK2G
hsa04933	AGE-RAGE signaling pathway in diabetic complications	99	16	5.47423	2.92279	9.30026e-05	0.00202126	1285;1286;177;185;23236;2335;3552;4087;4089;51196;5581;5594;5599;7042;7048;7424	COL4A3;AGER;COL4A4;IL1A;SMAD2;TGFBR2;PRKCE;MAPK8;TGFB2;MAPK1;PLCE1;AGTR1;VEGFC;SMAD4;FN1;PLCB1
hsa04976	Bile secretion	71	13	3.92596	3.31129	0.000114949	0.00225157	10257;114;115;1581;3156;361;3781;6579;7363;760;8671;9429;9971	AQP4;HMGCR;CA2;ABCC4;ADCY9;SLC4A4;SLCO1A2;ADCY8;KCNN2;ABCG2;UGT2B4;CYP7A1;NR1H4
hsa04261	Adrenergic signaling in cardiomyocytes	144	20	7.96251	2.51177	0.000117413	0.00225157	11069;114;115;148;154;185;23236;27092;2770;2776;5516;5525;5594;6262;7134;776;785;817;818;91860	GNAQ;ADRB2;ADCY9;TNNC1;PPP2R5A;PPP2CB;CAMK2D;ADRA1A;CACNG4;RAPGEF4;ADCY8;CACNA1D;MAPK1;CALML4;AGTR1;CACNB4;GNAI1;RYR2;PLCB1;CAMK2G
hsa05225	Hepatocellular carcinoma	168	22	9.2896	2.36824	0.000131725	0.00238569	1021;114112;196528;2549;324;3480;4040;4087;4089;4233;4257;5594;7042;7048;7472;7474;7476;7482;7855;8321;8325;89780	MGST1;FZD5;MET;SMAD2;APC;TGFBR2;WNT7A;ARID2;GAB1;WNT3A;TGFB2;MAPK1;FZD8;TXNRD3;WNT2;LRP6;FZD1;SMAD4;WNT5A;CDK6;IGF1R;WNT2B
hsa04022	cGMP-PKG signaling pathway	163	21	9.01312	2.32994	0.000234998	0.00390728	114;115;148;154;185;1909;1910;23236;2770;2776;2977;3667;3764;4205;4775;5581;5593;5594;7225;776;91860	GNAQ;ADRB2;ADCY9;EDNRB;PRKCE;TRPC6;ADRA1A;PRKG2;MEF2A;ADCY8;CACNA1D;MAPK1;CALML4;AGTR1;KCNJ8;NFATC3;EDNRA;IRS1;GNAI1;PLCB1;GUCY1A2
hsa04024	cAMP signaling pathway	199	24	11.0037	2.18107	0.00023971	0.00390728	10257;10846;11069;114;115;154;1909;2149;2770;2890;51196;5144;5594;5599;5727;5906;6262;627;64399;6751;776;817;818;91860	ADRB2;HHIP;GRIA1;ABCC4;PDE4D;BDNF;ADCY9;SSTR1;CAMK2D;RAPGEF4;MAPK8;ADCY8;CACNA1D;MAPK1;PLCE1;CALML4;RAP1A;EDNRA;GNAI1;F2R;RYR2;PDE10A;PTCH1;CAMK2G
hsa04270	Vascular smooth muscle contraction	121	17	6.69072	2.54083	0.000328395	0.00509794	10203;114;115;148;185;1909;23236;23365;2776;2977;4637;5581;5583;5594;776;81579;91860	GNAQ;ADCY9;PRKCE;ADRA1A;CALCRL;ADCY8;PRKCH;CACNA1D;MAPK1;ARHGEF12;CALML4;AGTR1;MYL6;EDNRA;PLA2G12A;PLCB1;GUCY1A2
hsa04371	Apelin signaling pathway	137	18	7.57545	2.3761	0.000510331	0.00756218	10891;114;115;185;23236;2770;2776;2791;30849;4087;4089;4205;5581;5594;6262;8862;91860;999	GNAQ;ADCY9;CDH1;SMAD2;PRKCE;PIK3R4;MEF2A;ADCY8;MAPK1;CALML4;PPARGC1A;AGTR1;APLN;SMAD4;GNAI1;GNG11;RYR2;PLCB1
hsa05217	Basal cell carcinoma	63	11	3.4836	3.15765	0.000586392	0.00831147	324;5727;64399;7472;7474;7476;7482;7855;8321;8325;89780	FZD5;HHIP;APC;WNT7A;WNT3A;FZD8;WNT2;FZD1;WNT5A;PTCH1;WNT2B
hsa04924	Renin secretion	65	11	3.59419	3.0605	0.000771538	0.0104801	154;185;1909;23236;2770;2776;2977;5137;5593;776;91860	GNAQ;ADRB2;PRKG2;CACNA1D;PDE1C;CALML4;AGTR1;EDNRA;GNAI1;PLCB1;GUCY1A2
hsa04144	Endocytosis	244	26	13.492	1.92706	0.000928934	0.0120779	116984;147179;2263;22841;23327;26052;2869;3306;3480;4087;5584;56288;5869;6456;6457;64750;6642;7048;80223;8395;84612;857;858;859;8976;9372	CAV2;PARD6B;CAV1;RAB11FIP1;PIP5K1B;NEDD4L;ARAP2;FGFR2;SH3GL2;SMURF2;WIPF2;SMAD2;TGFBR2;PRKCI;SH3GL3;SNX1;GRK5;RAB11FIP2;DNM3;WASL;ZFYVE9;PARD3;CAV3;RAB5B;IGF1R;HSPA2
hsa00900	Terpenoid backbone biosynthesis	22	6	1.21649	4.9322	0.00096327	0.0120779	116150;3156;3157;3422;38;51449	HMGCR;IDI1;PCYOX1;HMGCS1;NUS1;ACAT1
hsa00072	Synthesis and degradation of ketone bodies	10	4	0.552952	7.2339	0.00148164	0.0178895	3157;38;54511;56898	HMGCS1;BDH2;ACAT1;HMGCLL1
hsa04020	Calcium signaling pathway	183	20	10.119	1.97647	0.00261773	0.0304779	1131;114;115;148;154;185;1909;1910;2149;23236;2776;51196;5137;5257;6262;7134;776;817;818;91860	GNAQ;ADRB2;ADCY9;TNNC1;EDNRB;CAMK2D;ADRA1A;ADCY8;CACNA1D;PDE1C;PHKB;PLCE1;CALML4;AGTR1;CHRM3;EDNRA;F2R;RYR2;PLCB1;CAMK2G
hsa05414	Dilated cardiomyopathy (DCM)	90	12	4.97657	2.4113	0.00376791	0.0423565	114;115;27092;3672;3680;3694;6262;6445;7042;7134;776;785	ITGB6;ADCY9;TNNC1;SGCG;CACNG4;ADCY8;CACNA1D;TGFB2;CACNB4;RYR2;ITGA1;ITGA9
hsa04724	Glutamatergic synapse	114	14	6.30366	2.22093	0.00393371	0.0427463	114;115;22941;23236;2744;2770;2776;2791;2890;2900;5594;6505;776;9456	SLC1A1;GNAQ;SHANK2;GRIA1;ADCY9;HOMER1;GLS;ADCY8;CACNA1D;MAPK1;GRIK4;GNAI1;GNG11;PLCB1
