## Supplementary Table S7 for "Gene Expression Network Analysis Provides Potential Targets Against SARS-CoV-2"

### Sheet: Table S7
Supplementary Table S7. Differentially expressed genes and risk factors
Variable	psid	Gene name	std.error	p	model	Gene-module	fdr
Smoking_status-current	X100147839_TGI_at	MGST1	0.0482416	1.66e-19	gene ~ Age + Sex + Smoking_status	TMPRSS2	1.14e-16
Smoking_status-current	X100312686_TGI_at	SOAT1	0.0370975	5.47e-17	gene ~ Age + Sex + Smoking_status	ACE2	1.87e-14
Smoking_status-current	X100306804_TGI_at	BCAT1	0.0983427	3.21e-16	gene ~ Age + Sex + Smoking_status	ACE2	7.35e-14
Smoking_status-current	X100309972_TGI_at	DPP4	0.067534	4.41e-16	gene ~ Age + Sex + Smoking_status	ACE2	7.56e-14
Smoking_status-current	X100150035_TGI_at	BCAT1	0.0746991	1.76e-15	gene ~ Age + Sex + Smoking_status	ACE2	2.05e-13
Smoking_status-current	X100302959_TGI_at	DPP4	0.0666183	1.79e-15	gene ~ Age + Sex + Smoking_status	ACE2	2.05e-13
Smoking_status-current	X100302854_TGI_at	SOAT1	0.0615847	8.61e-15	gene ~ Age + Sex + Smoking_status	ACE2	8.44e-13
Smoking_status-current	X100121822_TGI_at	LRRK2	0.0611741	1.74e-14	gene ~ Age + Sex + Smoking_status	TMPRSS2	1.49e-12
Smoking_status-current	X100310176_TGI_at	ADK	0.0346578	3.14e-14	gene ~ Age + Sex + Smoking_status	ACE2	2.39e-12
Smoking_status-current	X100158670_TGI_at	DPP4	0.0828422	4.92e-14	gene ~ Age + Sex + Smoking_status	ACE2	3.37e-12
Smoking_status-current	X100146868_TGI_at	ADK	0.0334351	5.51e-14	gene ~ Age + Sex + Smoking_status	ACE2	3.44e-12
Smoking_status-current	X100126757_TGI_at	SLC22A3	0.0623325	1.88e-13	gene ~ Age + Sex + Smoking_status	TMPRSS2	1.07e-11
Smoking_status-current	X100157312_TGI_at	SLC22A3	0.0635142	2.42e-13	gene ~ Age + Sex + Smoking_status	TMPRSS2	1.28e-11
Smoking_status-current	X100125286_TGI_at	BCAT1	0.087201	4.53e-13	gene ~ Age + Sex + Smoking_status	ACE2	2.22e-11
Smoking_status-current	X100131505_TGI_at	ME1	0.0479449	9.53e-12	gene ~ Age + Sex + Smoking_status	ACE2	4.36e-10
Smoking_status-current	X100309765_TGI_at	ME1	0.0488817	7.83e-11	gene ~ Age + Sex + Smoking_status	ACE2	3.36e-09
Smoking_status-current	X100300544_TGI_at	ADK	0.0474805	9e-11	gene ~ Age + Sex + Smoking_status	ACE2	3.63e-09
Smoking_status-current	X100161548_TGI_at	SOAT1	0.0296985	1.36e-10	gene ~ Age + Sex + Smoking_status	ACE2	5.19e-09
Smoking_status-current	X100305401_TGI_at	ITPR2	0.0444026	2.53e-10	gene ~ Age + Sex + Smoking_status	ACE2	9.13e-09
Smoking_status-current	X100158139_TGI_at	SOAT1	0.0680089	9.79e-10	gene ~ Age + Sex + Smoking_status	ACE2	3.36e-08
Smoking_status-current	X100137941_TGI_at	ITPR2	0.0440388	1.04e-09	gene ~ Age + Sex + Smoking_status	ACE2	3.39e-08
Smoking_status-current	X100128438_TGI_at	ME1	0.0553403	1.6e-09	gene ~ Age + Sex + Smoking_status	ACE2	4.99e-08
Smoking_status-current	X100304695_TGI_at	SLC22A3	0.0577868	1.81e-09	gene ~ Age + Sex + Smoking_status	TMPRSS2	5.39e-08
Smoking_status-former	X100302959_TGI_at	DPP4	0.0575364	2.81e-09	gene ~ Age + Sex + Smoking_status	ACE2	8.03e-08
Smoking_status-current	X100147082_TGI_at	ME1	0.0565721	7.52e-09	gene ~ Age + Sex + Smoking_status	ACE2	2.06e-07
Smoking_status-current	X100305277_TGI_at	ITPR2	0.0375426	1.51e-08	gene ~ Age + Sex + Smoking_status	ACE2	3.99e-07
Smoking_status-current	X100306565_TGI_at	ITPR2	0.0449983	2.18e-08	gene ~ Age + Sex + Smoking_status	ACE2	5.54e-07
Smoking_status-former	X100309972_TGI_at	DPP4	0.0590866	3.6e-08	gene ~ Age + Sex + Smoking_status	ACE2	8.81e-07
Smoking_status-current	X100300827_TGI_at	LRRK2	0.0581292	5.11e-08	gene ~ Age + Sex + Smoking_status	TMPRSS2	1.21e-06
Smoking_status-former	X100158670_TGI_at	DPP4	0.0746647	1.58e-07	gene ~ Age + Sex + Smoking_status	ACE2	3.61e-06
Smoking_status-current	X100140271_TGI_at	CD47	0.0311	2.22e-07	gene ~ Age + Sex + Smoking_status	TMPRSS2	4.92e-06
Smoking_status-current	X100142054_TGI_at	ADK	0.0559437	4.59e-07	gene ~ Age + Sex + Smoking_status	ACE2	9.83e-06
Smoking_status-current	X100302926_TGI_at	MDM2	0.0478568	4.99e-07	gene ~ Age + Sex + Smoking_status	ACE2	1.04e-05
Smoking_status-current	X100133722_TGI_at	SLCO4C1	0.0901157	8.37e-07	gene ~ Age + Sex + Smoking_status	TMPRSS2	1.69e-05
Smoking_status-current	X100121775_TGI_at	ITPR2	0.0366873	2.86e-06	gene ~ Age + Sex + Smoking_status	ACE2	5.61e-05
Smoking_status-current	X100310424_TGI_at	CD55	0.0331339	3.45e-06	gene ~ Age + Sex + Smoking_status	TMPRSS2	6.58e-05
Smoking_status-current	X100155842_TGI_at	BCAT1	0.106691	4.17e-06	gene ~ Age + Sex + Smoking_status	ACE2	7.72e-05
Smoking_status-former	X100121822_TGI_at	LRRK2	0.0576516	4.93e-06	gene ~ Age + Sex + Smoking_status	TMPRSS2	8.91e-05
Smoking_status-current	X100151926_TGI_at	CD55	0.0344304	6.29e-06	gene ~ Age + Sex + Smoking_status	TMPRSS2	0.000110656
Smoking_status-former	X100147839_TGI_at	MGST1	0.0434207	1.58e-05	gene ~ Age + Sex + Smoking_status	TMPRSS2	0.000265952
Smoking_status-former	X100157312_TGI_at	SLC22A3	0.0586387	1.59e-05	gene ~ Age + Sex + Smoking_status	TMPRSS2	0.000265952
Smoking_status-former	X100300827_TGI_at	LRRK2	0.0551869	1.87e-05	gene ~ Age + Sex + Smoking_status	TMPRSS2	0.000306229
Smoking_status-current	X100143617_TGI_at	IDE	0.0321443	2.4e-05	gene ~ Age + Sex + Smoking_status	ACE2	0.000383581
Smoking_status-former	X100161548_TGI_at	SOAT1	0.0270535	2.58e-05	gene ~ Age + Sex + Smoking_status	ACE2	0.000401635
COPD	X100300004_TGI_at	RAPGEF4	0.0514325	5.9e-05	gene ~ Age + Sex + Smoking_status + COPD	TMPRSS2	0.000899933
Smoking_status-current	X100139433_TGI_at	IDE	0.0400868	8.58e-05	gene ~ Age + Sex + Smoking_status	ACE2	0.00127955
COPD	X100161199_TGI_at	IL13RA2	0.0982345	9.98e-05	gene ~ Age + Sex + Smoking_status + COPD	ACE2	0.00143183
Smoking_status-former	X100137941_TGI_at	ITPR2	0.0413965	0.000100186	gene ~ Age + Sex + Smoking_status	ACE2	0.00143183
Smoking_status-former	X100306804_TGI_at	BCAT1	0.0937911	0.000107475	gene ~ Age + Sex + Smoking_status	ACE2	0.00147456
Smoking_status-former	X100126757_TGI_at	SLC22A3	0.0561483	0.000106365	gene ~ Age + Sex + Smoking_status	TMPRSS2	0.00147456
COPD	X100303603_TGI_at	SLC11A2	0.0192854	0.000125797	gene ~ Age + Sex + Smoking_status + COPD	ACE2	0.0016921
Smoking_status-current	X100303063_TGI_at	ABCC4	0.0523296	0.000147222	gene ~ Age + Sex + Smoking_status	TMPRSS2	0.00190833
COPD	X100126132_TGI_at	PTPRB	0.0450456	0.000147437	gene ~ Age + Sex + Smoking_status + COPD	TMPRSS2	0.00190833
COPD	X100304613_TGI_at	RAPGEF4	0.0459853	0.000161216	gene ~ Age + Sex + Smoking_status + COPD	TMPRSS2	0.00204803
Smoking_status-former	X100312686_TGI_at	SOAT1	0.0330681	0.000169097	gene ~ Age + Sex + Smoking_status	ACE2	0.0021091
Smoking_status-current	X100135039_TGI_at	ABCC4	0.0482271	0.000179656	gene ~ Age + Sex + Smoking_status	TMPRSS2	0.00218354
Smoking_status-current	X100135208_TGI_at	MDM2	0.0640095	0.000181431	gene ~ Age + Sex + Smoking_status	ACE2	0.00218354
Smoking_status-current	X100159356_TGI_at	MET	0.0482461	0.000196488	gene ~ Age + Sex + Smoking_status	TMPRSS2	0.00232123
COPD	X100140943_TGI_at	PTPRB	0.0417175	0.000206407	gene ~ Age + Sex + Smoking_status + COPD	TMPRSS2	0.00232123
COPD	X100304620_TGI_at	RAPGEF4	0.0455793	0.000202578	gene ~ Age + Sex + Smoking_status + COPD	TMPRSS2	0.00232123
Smoking_status-current	X100122740_TGI_at	SLC11A2	0.0435609	0.000204419	gene ~ Age + Sex + Smoking_status	ACE2	0.00232123
COPD	X100305183_TGI_at	PTPRB	0.0437753	0.000220141	gene ~ Age + Sex + Smoking_status + COPD	TMPRSS2	0.00243575
Smoking_status-current	X100151084_TGI_at	SLC11A2	0.0373133	0.000270147	gene ~ Age + Sex + Smoking_status	ACE2	0.0029416
COPD	X100146214_TGI_at	RAPGEF4	0.0475291	0.00029877	gene ~ Age + Sex + Smoking_status + COPD	TMPRSS2	0.00320244
Smoking_status-former	X100146868_TGI_at	ADK	0.0291716	0.000328981	gene ~ Age + Sex + Smoking_status	ACE2	0.00347201
Smoking_status-former	X100302854_TGI_at	SOAT1	0.0583352	0.000348542	gene ~ Age + Sex + Smoking_status	ACE2	0.00362272
COPD	X100155842_TGI_at	BCAT1	0.0675547	0.000368692	gene ~ Age + Sex + Smoking_status + COPD	ACE2	0.00377496
COPD	X100307945_TGI_at	PTPRB	0.0375906	0.000425707	gene ~ Age + Sex + Smoking_status + COPD	TMPRSS2	0.00427013
COPD	X100151084_TGI_at	SLC11A2	0.0251552	0.000429503	gene ~ Age + Sex + Smoking_status + COPD	ACE2	0.00427013
Smoking_status-current	X100137226_TGI_at	ITGB6	0.068459	0.000442827	gene ~ Age + Sex + Smoking_status	TMPRSS2	0.0043397
COPD	X100150035_TGI_at	BCAT1	0.0465216	0.000515626	gene ~ Age + Sex + Smoking_status + COPD	ACE2	0.00498196
Smoking_status-current	X100137374_TGI_at	CD55	0.037333	0.000533593	gene ~ Age + Sex + Smoking_status	TMPRSS2	0.00508396
Smoking_status-former	X100304695_TGI_at	SLC22A3	0.0521954	0.00062935	gene ~ Age + Sex + Smoking_status	TMPRSS2	0.00591416
COPD	X100305925_TGI_at	PTPRB	0.0468114	0.000639766	gene ~ Age + Sex + Smoking_status + COPD	TMPRSS2	0.0059308
Smoking_status-former	X100128836_TGI_at	CACNA1D	0.0319614	0.000757188	gene ~ Age + Sex + Smoking_status	TMPRSS2	0.00692575
COPD	X100125286_TGI_at	BCAT1	0.052764	0.000778631	gene ~ Age + Sex + Smoking_status + COPD	ACE2	0.00702817
Smoking_status-former	X100150035_TGI_at	BCAT1	0.0725065	0.000798451	gene ~ Age + Sex + Smoking_status	ACE2	0.00711347
Smoking_status-former	X100159356_TGI_at	MET	0.0453472	0.000860528	gene ~ Age + Sex + Smoking_status	TMPRSS2	0.00756824
Smoking_status-former	X100125286_TGI_at	BCAT1	0.084512	0.000891455	gene ~ Age + Sex + Smoking_status	ACE2	0.00774099
Smoking_status-current	X100146052_TGI_at	MME	0.0750701	0.000929349	gene ~ Age + Sex + Smoking_status	TMPRSS2	0.00796917
Smoking_status-former	X100310176_TGI_at	ADK	0.0294118	0.00126314	gene ~ Age + Sex + Smoking_status	ACE2	0.0106217
Diabetes	X100302959_TGI_at	DPP4	0.0558534	0.00130061	gene ~ Age + Sex + Smoking_status + Diabetes	ACE2	0.0106217
Smoking_status-current	X100153790_TGI_at	HDAC8	0.0230495	0.00127275	gene ~ Age + Sex + Smoking_status	ACE2	0.0106217
Smoking_status-former	X100133722_TGI_at	SLCO4C1	0.0829908	0.00129376	gene ~ Age + Sex + Smoking_status	TMPRSS2	0.0106217
Smoking_status-former	X100137226_TGI_at	ITGB6	0.0644149	0.00132405	gene ~ Age + Sex + Smoking_status	TMPRSS2	0.0106858
Diabetes	X100162656_TGI_at	GART	0.0468214	0.00141583	gene ~ Age + Sex + Smoking_status + Diabetes	ACE2	0.0112937
Smoking_status-current	X100129651_TGI_at	PRKCI	0.0396126	0.00150487	gene ~ Age + Sex + Smoking_status	TMPRSS2	0.011866
Smoking_status-current	X100156017_TGI_at	HDAC8	0.0317427	0.00175796	gene ~ Age + Sex + Smoking_status	ACE2	0.0135501
Smoking_status-former	X100147060_TGI_at	MME	0.0826078	0.00175748	gene ~ Age + Sex + Smoking_status	TMPRSS2	0.0135501
Smoking_status-current	X100312617_TGI_at	MME	0.0802927	0.00177946	gene ~ Age + Sex + Smoking_status	TMPRSS2	0.0135534
Smoking_status-current	X100304620_TGI_at	RAPGEF4	0.0684124	0.0017979	gene ~ Age + Sex + Smoking_status	TMPRSS2	0.0135534
Smoking_status-current	X100147060_TGI_at	MME	0.0883301	0.00188891	gene ~ Age + Sex + Smoking_status	TMPRSS2	0.0140847
Smoking_status-former	X100307952_TGI_at	CACNA1D	0.0480553	0.00194912	gene ~ Age + Sex + Smoking_status	TMPRSS2	0.0143774
Smoking_status-former	X100123589_TGI_at	MME	0.0830487	0.00204651	gene ~ Age + Sex + Smoking_status	TMPRSS2	0.0149352
Smoking_status-former	X100312617_TGI_at	MME	0.0747209	0.00209166	gene ~ Age + Sex + Smoking_status	TMPRSS2	0.015104
Smoking_status-current	X100123589_TGI_at	MME	0.0894226	0.00214322	gene ~ Age + Sex + Smoking_status	TMPRSS2	0.0153151
Smoking_status-current	X100300387_TGI_at	MME	0.0841482	0.00221709	gene ~ Age + Sex + Smoking_status	TMPRSS2	0.0156796
COPD	X100139496_TGI_at	SLC1A1	0.0548722	0.00229131	gene ~ Age + Sex + Smoking_status + COPD	TMPRSS2	0.0160392
Smoking_status-former	X100151084_TGI_at	SLC11A2	0.0346275	0.00245896	gene ~ Age + Sex + Smoking_status	ACE2	0.0170389
Smoking_status-former	X100306565_TGI_at	ITPR2	0.0423629	0.00263344	gene ~ Age + Sex + Smoking_status	ACE2	0.0178865
COPD	X100302758_TGI_at	SLC1A1	0.0578939	0.00262865	gene ~ Age + Sex + Smoking_status + COPD	TMPRSS2	0.0178865
Smoking_status-current	X100153770_TGI_at	GRIA1	0.0683335	0.00297176	gene ~ Age + Sex + Smoking_status	TMPRSS2	0.0199865
Smoking_status-former	X100131505_TGI_at	ME1	0.0432121	0.00305987	gene ~ Age + Sex + Smoking_status	ACE2	0.0203793
Smoking_status-current	X100136324_TGI_at	HDAC8	0.0352804	0.00310108	gene ~ Age + Sex + Smoking_status	ACE2	0.0204552
Smoking_status-former	X100300544_TGI_at	ADK	0.042195	0.00351003	gene ~ Age + Sex + Smoking_status	ACE2	0.0227159
Smoking_status-current	X100304613_TGI_at	RAPGEF4	0.0679297	0.00349205	gene ~ Age + Sex + Smoking_status	TMPRSS2	0.0227159
Smoking_status-current	X100147831_TGI_at	CACNG4	0.0775099	0.003956	gene ~ Age + Sex + Smoking_status	TMPRSS2	0.0253627
Smoking_status-former	X100129651_TGI_at	PRKCI	0.0376968	0.0041438	gene ~ Age + Sex + Smoking_status	TMPRSS2	0.0263208
Diabetes	X100147839_TGI_at	MGST1	0.0445209	0.00465817	gene ~ Age + Sex + Smoking_status + Diabetes	TMPRSS2	0.0291784
Smoking_status-former	X100300387_TGI_at	MME	0.0785474	0.00467876	gene ~ Age + Sex + Smoking_status	TMPRSS2	0.0291784
Asthma	X100122206_TGI_at	MME	0.0870758	0.00489596	gene ~ Age + Sex + Smoking_status + Asthma	TMPRSS2	0.0302579
COPD	X100133722_TGI_at	SLCO4C1	0.0625775	0.0050381	gene ~ Age + Sex + Smoking_status + COPD	TMPRSS2	0.0308584
Smoking_status-current	X100155060_TGI_at	PRKCE	0.0610383	0.00518231	gene ~ Age + Sex + Smoking_status	TMPRSS2	0.0314608
Smoking_status-former	X100309765_TGI_at	ME1	0.0447616	0.00573734	gene ~ Age + Sex + Smoking_status	ACE2	0.0345247
Smoking_status-current	X100307952_TGI_at	CACNA1D	0.0527778	0.00603589	gene ~ Age + Sex + Smoking_status	TMPRSS2	0.035695
Smoking_status-current	X100303603_TGI_at	SLC11A2	0.028357	0.00599904	gene ~ Age + Sex + Smoking_status	ACE2	0.035695
Smoking_status-former	X100140271_TGI_at	CD47	0.0286255	0.00637161	gene ~ Age + Sex + Smoking_status	TMPRSS2	0.0373583
Diabetes	X100309972_TGI_at	DPP4	0.0571407	0.00657835	gene ~ Age + Sex + Smoking_status + Diabetes	ACE2	0.0380068
COPD	X100157312_TGI_at	SLC22A3	0.0399498	0.00659302	gene ~ Age + Sex + Smoking_status + COPD	TMPRSS2	0.0380068
Smoking_status-former	X100312306_TGI_at	MME	0.0983193	0.00680703	gene ~ Age + Sex + Smoking_status	TMPRSS2	0.0389135
Smoking_status-former	X100158139_TGI_at	SOAT1	0.0645713	0.00695133	gene ~ Age + Sex + Smoking_status	ACE2	0.03941
COPD	X100139580_TGI_at	PTPRB	0.0473981	0.00729328	gene ~ Age + Sex + Smoking_status + COPD	TMPRSS2	0.040963
Hypertension	X100144988_TGI_at	WNT7A	0.0504232	0.00734468	gene ~ Age + Sex + Smoking_status + Hypertension	TMPRSS2	0.040963
Asthma	X100312306_TGI_at	MME	0.110925	0.00759391	gene ~ Age + Sex + Smoking_status + Asthma	TMPRSS2	0.0417875
Smoking_status-current	X100159719_TGI_at	PIGF	0.0393311	0.00761433	gene ~ Age + Sex + Smoking_status	ACE2	0.0417875
COPD	X100142375_TGI_at	GART	0.0210021	0.00790071	gene ~ Age + Sex + Smoking_status + COPD	ACE2	0.0428911
Diabetes	X100126268_TGI_at	PRKCI	0.0431299	0.00794048	gene ~ Age + Sex + Smoking_status + Diabetes	TMPRSS2	0.0428911
Smoking_status-current	X100141312_TGI_at	GRIA1	0.0877127	0.0080157	gene ~ Age + Sex + Smoking_status	TMPRSS2	0.0429591
COPD	X100306804_TGI_at	BCAT1	0.0613422	0.00853847	gene ~ Age + Sex + Smoking_status + COPD	ACE2	0.0448228
Asthma	X100300387_TGI_at	MME	0.0930235	0.00852707	gene ~ Age + Sex + Smoking_status + Asthma	TMPRSS2	0.0448228
COPD	X100304695_TGI_at	SLC22A3	0.0396654	0.00855947	gene ~ Age + Sex + Smoking_status + COPD	TMPRSS2	0.0448228
Diabetes	X100300827_TGI_at	LRRK2	0.0695859	0.00900394	gene ~ Age + Sex + Smoking_status + Diabetes	TMPRSS2	0.0467932
Smoking_status-former	X100146052_TGI_at	MME	0.0694332	0.00909176	gene ~ Age + Sex + Smoking_status	TMPRSS2	0.0468943
Asthma	X100305401_TGI_at	ITPR2	0.052716	0.00939928	gene ~ Age + Sex + Smoking_status + Asthma	ACE2	0.0481187
Cardiac_disease	X100135208_TGI_at	MDM2	0.0424024	0.0096372	gene ~ Age + Sex + Smoking_status + Cardiac_disease	ACE2	0.0489712
